# Transcriptomes of Electrophysiologically Recorded Dbx1-derived Inspiratory Neurons of the preBötzinger Complex in Neonatal Mice

**DOI:** 10.1101/2021.08.01.454659

**Authors:** Prajkta S. Kallurkar, Maria Cristina D. Picardo, Yae K. Sugimura, Margaret S. Saha, Gregory D. Conradi Smith, Christopher A. Del Negro

## Abstract

Breathing depends on interneurons in the preBötzinger complex (preBötC) derived from *Dbx1*-expressing precursors. Here we investigate whether rhythm- and pattern-generating functions reside in discrete classes of Dbx1 preBötC neurons. In a slice model of breathing with ∼5 s cycle period, putatively rhythmogenic Type-1 Dbx1 preBötC neurons activate 100-300 ms prior to Type-2 neurons, putatively specialized for output pattern, and 300-500 ms prior to the inspiratory motor output. We sequenced Type-1 and Type-2 transcriptomes and identified differential expression of 123 genes including ionotropic receptors (*Gria3* and *Gabra1*) that may explain their preinspiratory activation profiles and Ca^2+^ signaling (*Cracr2a, Sgk1*) involved in inspiratory and sigh bursts. Surprisingly, neuropeptide receptors that influence breathing (e.g., µ-opioid and bombesin-like peptide receptors) were only sparsely expressed, which suggests that cognate peptides and opioid drugs exert their profound effects on a small fraction of the preBötC core. These data in the public domain help explain breathing’s neural origins.
