## Supplementary Table 1 for "Transcriptomes of Electrophysiologically Recorded Dbx1-derived Inspiratory Neurons of the preBötzinger Complex in Neonatal Mice"

### Sheet: Mapping statistics
Mapping statistics of genes aligned uniquely, multimapping or unmapped.
magenta: Type-1 Dbx1 neuron (n = 7), blue: Type-2 Dbx1 neuron (9), green: Unknown-type Dbx1 neuron (n = 1), grey: sample removed due to low quality (n = 1)
Raw Reads
Sample ID	No Reads	Read length	Average mapping length	Unique reads	Uniqely aligned reads (%)	Multimapping (%)	Unmapped short reads	Unmapped short (%)	Unmapped other	Unmapped other (%)	Splices (total)	Splices (annotated)	Splices (non-cannonical)	Mismatch rate per base	Overrepresented sequences (% total)
Tool	STAR	STAR	STAR	STAR	STAR	STAR	STAR	STAR	STAR	STAR	STAR	STAR	STAR	STAR	FastQC
1	11567174	302	294.7	7211583	62.35	2.72	2755736	23.82	1285538	11.11	4144815	3976268	105531	0.56	26.64
2	17992605	302	295.15	9010314	50.08	3	5163154	28.7	3278451	18.22	6191713	6000326	117613	0.5	49.59
3	21601914	302	294.9	9554388	44.23	3.37	6899876	31.94	4419537	20.46	6992117	6805954	105907	0.52	57.58
4	9458749	302	294.53	5715881	60.43	3.97	2429821	25.69	938181	9.92	4240513	4133765	62157	0.49	26.33
5	35315423	302	293.6	9080889	25.71	2.16	16232189	45.96	9240804	26.17	5406821	5245987	93683	0.47	85.13
6	14130664	302	293.69	7988659	56.53	2.45	4200011	29.72	1595195	11.29	2623270	2433852	114457	0.48	31.72
7	22246223	302	294.96	9875884	44.39	4.47	6898566	31.01	4476803	20.12	9251649	9055228	103309	0.51	56.95
8	18666579	302	290.21	7884885	42.24	3.6	7987195	42.79	2123063	11.37	6431101	6259202	96146	0.45	39.15
9	23540604	302	292	8751182	37.17	4.27	9518702	40.44	4266148	18.12	8136838	7975218	71184	0.47	57.67
10	688	302	287.48	220	31.98	1.45	393	57.12	65	9.45	72	68	3	0.47	18.81
11	19287446	302	294.39	12215602	63.33	5.8	4595642	23.83	1358877	7.05	10392205	10105771	176873	0.47	18.87
12	11724503	302	294.43	3925213	33.48	2	4560741	38.9	3003996	25.62	1017509	953654	40972	0.48	77.84
13	20089371	302	295.14	11604713	57.77	2.56	5143985	25.61	2826245	14.07	3831448	3578599	158952	0.54	35.52
14	5071676	302	295.66	3937032	77.63	3.6	818354	16.14	133639	2.64	3388662	3299856	53024	0.52	5.64
15	17325580	302	294.68	8229287	47.5	3.46	5672512	32.74	2825391	16.31	6057566	5885742	99751	0.47	48.17
16	29116591	302	293.72	8899819	30.57	3.19	12290741	42.21	6996787	24.03	5566449	5376006	108202	0.53	75.54
17	23621786	302	294.96	14785521	62.59	3.27	5858730	24.8	2205214	9.34	11183786	10862836	201578	0.51	24.93
18	36289980	302	294.5	16575192	45.67	1.68	14088698	38.82	5016668	13.82	4695744	4393367	183460	0.57	44.06
Mean	1.87249e+07	302	293.817	8.62479e+06	48.5361	3.16778	6.39528e+06	33.3467	3110589	14.9506	5.53068e+06	5.35232e+06	105156	0.500556	43.3411
Standard Deviation	9.41995e+06	0	2.03579	3.87926e+06	13.9434	1.07513	4.33721e+06	10.0428	2.36618e+06	6.62367	2.98106e+06	2.92427e+06	51369.9	0.0342091	22.1923
After trimming the adapters:			Adapter 1- AGATCGGAAGAGCACACGTCTGAACTCCAGTCA				Adapter 2: AGATCGGAAGAGCGTCGTGTAGGGAAAGAGTGT
Adapter Trimmed Reads
Sample ID	No Reads	Read length	Average mapping length	Unique reads	Uniqely aligned reads (%)	Multimapping (%)	Unmapped short reads	Unmapped short (%)	Unmapped other	Unmapped other (%)	Splices (total)	Splices (annotated)	Splices (non-cannonical)	Mismatch rate per base
Tool	STAR	STAR	STAR	STAR	STAR	STAR	STAR	STAR	STAR	STAR	STAR	STAR	STAR	STAR
1	11564989	291	286.25	7886493	68.19	3.24	1977599	17.1	1326520	11.47	4337731	4158019	112174	0.54
2	17988879	290	285.7	9906092	55.07	3.68	3976080	22.1	3444562	19.15	6506280	6300581	125038	0.49
3	21597058	290	283.99	10596812	49.07	4.2	5458745	25.28	4634210	21.46	7386570	7183488	114460	0.5
4	9457080	288	284.35	6380572	67.47	4.87	1627818	17.21	988170	10.45	4481160	4365168	67254	0.47
5	35303350	287	276.98	10646651	30.16	3.02	13674238	38.73	9919072	28.1	5859663	5670958	106219	0.46
6	14127806	286	280.28	9322112	65.98	3.12	2680157	18.97	1685076	11.93	2841644	2632277	126223	0.46
7	22240869	291	286.12	10814321	48.62	5.38	5563169	25.01	4668158	20.99	9759341	9546443	111231	0.49
8	18661545	277	269.19	9928208	53.2	5.44	5346185	28.65	2373086	12.72	7365556	7159497	112940	0.41
9	23533985	285	276.14	10329864	43.89	5.73	7283859	30.95	4571383	19.42	8968331	8777796	84002	0.44
11	19284013	289	285.65	13506705	70.04	6.95	3012744	15.62	1424086	7.38	11067585	10757832	190842	0.45
12	11720821	289	280.63	4521427	38.58	2.63	3732903	31.85	3158844	26.95	1093489	1020860	45602	0.46
13	20083371	290	285.3	12782179	63.65	3.12	3692427	18.39	2981178	14.84	4022452	3751852	168924	0.53
14	5070811	292	289.14	4222380	83.27	4.18	496144	9.78	140185	2.76	3535736	3442234	55552	0.5
15	17320397	288	283.22	9222993	53.25	4.41	4312163	24.9	3020616	17.44	6458962	6270247	108226	0.45
16	29107409	288	280.23	10204782	35.06	4.14	10248064	35.21	7448433	25.59	6000743	5784536	120742	0.51
17	23615333	289	285.17	16321704	69.11	4.03	4004360	16.96	2338234	9.9	11809618	11464359	215285	0.49
18	36281669	285	281.59	18782544	51.77	2.2	11362763	31.32	5338140	14.71	4987243	4652580	200553	0.55
Mean	1.98211e+07	287.941	282.349	1.03162e+07	55.6694	4.13765	5.20291e+06	24.0018	3.49764e+06	16.1918	6.26365e+06	6.05522e+06	121486	0.482353
stdev	8.42824e+06	3.47258	4.83892	3.70019e+06	14.2347	1.24186	3.57407e+06	7.9346	2.46393e+06	7.09105	2.91114e+06	2.86587e+06	48296.7	0.0375049
Trimmed the overrepresented sequences
Processed Reads
Sample ID	No Reads	Read length	Average mapping length	Unique reads	Uniqely aligned reads (%)	Multimapping (%)	Unmapped short reads	Unmapped short (%)	Unmapped other	Unmapped other (%)	Splices (total)	Splices (annotated)	Splices (non-cannonical)	Mismatch rate per base	Total alignments	Assigned alignments	Exon	Intron	Intergenic	Exon (%)	Intron (%)	Intergenic (%)
Tool	STAR	STAR	STAR	STAR	STAR	STAR	STAR	STAR	STAR	STAR	STAR	STAR	STAR	STAR	featureCounts	featureCounts	Qualimap	Qualimap	Qualimap	Qualimap	Qualimap	Qualimap
1	9331635	286	284.17	7931238	84.99	3.87	1006398	10.78	33221	0.36	4325979	4147977	111287	0.54	8833499	5522830	9218819	5263576	1074193	59.26	33.84	6.91
2	11666703	285	283.63	9935165	85.16	5.18	1095416	9.39	32237	0.28	6475000	6272500	123775	0.48	11392416	8078017	13269183	5423170	811085	68.04	27.81	4.16
3	12791254	282	281.92	10629137	83.1	6.42	1302651	10.18	38442	0.3	7352940	7153941	113045	0.5	12573384	9304115	14884987	4971085	987337	71.41	23.85	4.74
4	7538107	294	282.51	6404487	84.96	5.91	666388	8.84	21527	0.29	4465980	4351636	66463	0.46	7484791	5136567	8406302	3148105	988621	67.02	25.1	7.88
5	13446968	275	275.93	10586917	78.73	5.76	2032371	15.11	53616	0.4	5811234	5633366	103339	0.44	12468688	8191635	13080324	6605948	1042334	63.1	31.87	5.03
6	10754098	280	278.51	9354908	86.99	3.78	949304	8.83	43036	0.4	2832112	2625091	125188	0.45	10325263	4700828	7482227	9631603	1290178	40.66	52.33	7.01
7	13275020	285	284.1	10848813	81.72	8.36	1292195	9.73	24491	0.18	9713123	9504284	109590	0.48	13439029	11512121	18328665	2376601	462900	86.59	11.23	2.19
8	12654553	268	268.23	9916810	78.37	7.33	1775014	14.03	34958	0.28	7334289	7134159	110990	0.41	12208935	9092011	14476772	3119166	1796090	74.65	16.08	9.26
9	13147019	274	274.45	10338096	78.63	9.17	1573205	11.97	30472	0.23	8918913	8735857	81566	0.43	13216878	10994752	17147947	2488134	520314	85.07	12.34	2.58
11	16405245	286	284.23	13569673	82.72	8.05	1473103	8.98	41255	0.25	11052071	10744204	189768	0.45	16571759	13116877	20272064	5469819	826437	76.3	20.59	3.11
12	5464354	280	278.93	4513623	82.6	4.42	684843	12.53	24051	0.44	1084283	1014587	44570	0.45	5080189	2280477	3506050	4757152	617149	39.48	53.57	6.95
13	14848259	285	283.45	12827951	86.39	3.89	1381298	9.3	60981	0.41	4008359	3741258	167481	0.52	14216959	6327189	9921025	12996236	2375420	39.22	51.38	9.39
14	4807277	290	288.01	4238667	88.17	4.39	349307	7.27	7912	0.16	3533261	3439997	55432	0.5	4760957	3838187	6522840	1544159	232226	78.6	18.61	2.8
15	10991231	281	281.33	9244963	84.11	6.16	1041829	9.48	27313	0.25	6428148	6243354	106710	0.45	10876151	7928237	12878778	4505396	674182	71.32	24.95	3.73
16	13163550	279	278.74	10182640	77.35	7.68	1919395	14.58	50135	0.38	5956172	5748033	118247	0.5	12513729	8233609	12440824	6127943	1332636	62.51	30.79	6.7
17	19004076	284	283.46	16384597	86.22	4.78	1676159	8.82	34989	0.18	11773603	11432050	213544	0.49	18627888	13762335	23028251	8085170	990260	71.73	25.18	3.08
18	23078452	274	280.32	18793842	81.43	2.96	3493623	15.14	107547	0.47	4965180	4639271	197600	0.54	20504258	9269250	14981587	19886179	2165437	40.45	53.7	5.85
Mean	1.24922e+07	281.647	280.701	1.03354e+07	83.0376	5.77118	1.39485e+06	10.88	39187.2	0.309412	6.2371e+06	6.03303e+06	119917	0.475882	1.20644e+07	8.07583e+06	1.29322e+07	6.25879e+06	1.06981e+06	64.4359	30.1894	5.37471
stdev	4.51935e+06	6.42204	4.66138	3.70834e+06	3.29038	1.84049	709703	2.51635	21747.4	0.0962724	2.90199e+06	2.85711e+06	48029	0.0377589	4.19481e+06	3.19425e+06	5.10179e+06	4.51593e+06	582562	15.7375	14.324	2.3274
